# VRK3 depletion induces cell cycle arrest and metabolic reprogramming of Pontine Diffuse Midline Glioma (DMG)-K27 altered cells

**DOI:** 10.1101/2023.03.24.533960

**Authors:** Virginie Menez, Thomas Kergrohen, Tal Shasha, Claudia Silva-Evangelista, Ludivine Ledret, Lucie Auffret, Chloé Subecz, Manon Lancien, Yassine Ajlil, Kévin Beccaria, Thomas Blauwblomme, Estelle Oberlin, Jacques Grill, David Castel, Marie-Anne Debily

## Abstract

We previously identified VRK3 as a specific vulnerability in DMG-H3K27M cells in a synthetic lethality screen targeting the whole kinome. The aim of the present study was to elucidate the mechanisms by which VRK3 depletion impact DMG-K27M cell fitness. Gene expression studies after *VRK3* knockdown emphasized the inhibition of genes involved in G1/S transition of the cell cycle resulting in growth arrest in G1. Additionally, a massive modulation of genes involved in chromosome segregation was observed, concomitantly with a reduction in the level of phosphorylation of serine 10 and serine 28 of histone H3 supporting the regulation of chromatin condensation during cell division. This last effect could be partly due to a concomitant decrease of the chromatin kinase VRK1 in DMG following *VRK3* knock-down. Furthermore, a metabolic switch specific to VRK3 function was observed towards increased oxidative phosphorylation without change in mitochondria content, that we hypothesized would represent a cell rescue mechanism. This study further explored the vulnerability of DMG-H3K27M cells to VRK3 depletion suggesting potential therapeutic combinations, *e.g.* with the mitochondrial ClpP protease activator ONC201.
