## Supplementary material for "VRK3 depletion induces cell cycle arrest and metabolic reprogramming of Pontine Diffuse Midline Glioma (DMG)-K27 altered cells": Table S1

### Sheet: Table I
Supplementary Table I : qPCR primer sequences
VRK3 Forward	5′-TGTGGATCCAGAGGACCAGA-3′
VRK3 Reverse	5′-ACTTGGGCAATAGCGGAAGG-3′
TBP Forward	5′-CACGAACCACGGCACTGATT-3′
TBP Reverse	5′-TTTTCTTGCTGCCAGTCTGGAC-3′
mt > tRNA-Leu(UUR) F	5'-CACCCAAGAACAGGGTTTGT-3'
mt > tRNA-Leu(UUR) R	5'-TGGCCATGGGTATGTTGTTA-3'
nuc > B2-microglobulin F	5'-TGCTGTCTCCATGTTTGATGTATCT-3'
nuc > B2-microglobulin R	5'-TCTCTGCTCCCCACCTCTAAGT-3'
