## Supplementary material for "VRK3 depletion induces cell cycle arrest and metabolic reprogramming of Pontine Diffuse Midline Glioma (DMG)-K27 altered cells": Table S2

### Sheet: tableS-louvain_community_genese
Community_id	Geneset name	Geneset id	Geneset pvalue	DEG Gene symbol	DEG number in geneset	Geneset size
1		GO:0007059	4.42e-25	HJURP,ZWINT,CENPW,TTL,KIF18B,DSN1,CCNE2,RIOK3,HASPIN,PTTG1,CDC6,BIRC5,BUB1,UBE2C,ESCO2,CDC20,CDCA8,KIF4A,KIF2C,SKA1,AURKB,CENPK,STAG3L4,NUSAP1,BUB1B,CDCA2,SGO1,SKA3,CCNB1,SLC25A5,DLGAP5,FANCD2,NCAPH,PRC1,NEK2,NDC80,FAM83D,FBXO5,CENPH,KIF23,OIP5,KNL1,TTK,MKI67,SGO2,NCAPG2,NDC1,PLK1,TOP2A,NUF2,CENPF,SMC4,ARL8A,KIF14,NCAPG,KIFC1,CENPE,RACGAP1,SPAG5,BRIP1,ECT2,CDCA5,ESPL1,SPC25,PSRC1,KNSTRN,BRCA1,TAC…	119	320
1	sister chromatid segregation	GO:0000819	2.32e-19	ZWINT,KIF18B,DSN1,HASPIN,PTTG1,CDC6,BUB1,UBE2C,ESCO2,CDC20,CDCA8,KIF4A,KIF2C,AURKB,CENPK,STAG3L4,NUSAP1,BUB1B,SGO1,CCNB1,DLGAP5,NCAPH,PRC1,NEK2,NDC80,FBXO5,KIF23,TTK,SGO2,NCAPG2,PLK1,TOP2A,NUF2,CENPF,SMC4,KIF14,NCAPG,KIFC1,CENPE,RACGAP1,SPAG5,CDCA5,ESPL1,PSRC1,KNSTRN,TACC3,TRIP13,KIF18A,CHAMP1,MAD2L1,NEK6,ATRX,CDT1,LATS1,STAG3L1,INCENP,NCAPH2,PSMG2,DDX12P,STAG1,KNTC1,SMC1A,FEN1,CHMP2B,NCAPD2,VPS4…	78	193
1	nuclear chromosome segregation	GO:0098813	1.52e-18	ZWINT,TTL,KIF18B,DSN1,CCNE2,HASPIN,PTTG1,CDC6,BUB1,UBE2C,ESCO2,CDC20,CDCA8,KIF4A,KIF2C,AURKB,CENPK,STAG3L4,NUSAP1,BUB1B,SGO1,CCNB1,DLGAP5,FANCD2,NCAPH,PRC1,NEK2,NDC80,FAM83D,FBXO5,KIF23,KNL1,TTK,SGO2,NCAPG2,NDC1,PLK1,TOP2A,NUF2,CENPF,SMC4,KIF14,NCAPG,KIFC1,CENPE,RACGAP1,SPAG5,BRIP1,ECT2,CDCA5,ESPL1,PSRC1,KNSTRN,TACC3,TRIP13,KIF18A,CHAMP1,MAD2L1,NEK6,ATRX,CDT1,LATS1,STAG3L1,INCENP,ACTR2,NCAPH2,PSM…	93	260
1	mitotic nuclear division	GO:0140014	1.96e-18	ZWINT,KIF18B,DSN1,HASPIN,PTTG1,CDC6,BUB1,UBE2C,CDC20,CDCA8,KIF4A,KIF2C,TPX2,AURKB,MYBL2,CENPK,CDC25C,NUSAP1,BUB1B,KIF11,SGO1,CDK1,CCNB1,DLGAP5,NCAPH,PRC1,NEK2,NDC80,MZT1,KIF20B,FBXO5,KIF23,TTK,MKI67,SGO2,NCAPG2,PLK1,NUF2,CENPF,SMC4,KIF14,NCAPG,CHEK1,KIFC1,CENPE,CCNB2,RACGAP1,SPAG5,PPP2R2A,CDCA5,ESPL1,PSRC1,AURKA,KNSTRN,TACC3,TRIP13,KIF18A,CHEK2,CHAMP1,RANBP1,VRK1,HSPA1B,MAD2L1,NEK6,ATRX,CDT1,BORA…	100	291
1	organelle fission	GO:0048285	1.64e-17	ZWINT,KIF18B,DSN1,CCNE2,HASPIN,PTTG1,CDC6,BUB1,UBE2C,CDC20,CDCA8,KIF4A,KIF2C,TPX2,AURKB,MYBL2,CENPK,CDC25C,NUSAP1,BUB1B,KIF11,SGO1,RAD51,CDK1,CCNB1,DLGAP5,FANCD2,NCAPH,PRC1,NEK2,NDC80,MZT1,MTFR1L,KIF20B,FBXO5,KIF23,TTK,MKI67,SGO2,NCAPG2,NDC1,PLK1,TOP2A,NUF2,CENPF,SMC4,SPIRE1,KIF14,NCAPG,CHEK1,KIFC1,CENPE,CCNB2,RACGAP1,SPAG5,BRIP1,PPP2R2A,CDCA5,ESPL1,DNM1L,PSRC1,AURKA,KNSTRN,PEX11G,TACC3,RAD51D,TR…	136	466
1	mitotic sister chromatid segregation	GO:0000070	3.93e-17	ZWINT,KIF18B,DSN1,HASPIN,PTTG1,CDC6,BUB1,UBE2C,CDC20,CDCA8,KIF4A,KIF2C,AURKB,CENPK,NUSAP1,BUB1B,SGO1,CCNB1,DLGAP5,NCAPH,PRC1,NEK2,NDC80,FBXO5,KIF23,TTK,SGO2,NCAPG2,PLK1,NUF2,CENPF,SMC4,KIF14,NCAPG,KIFC1,CENPE,RACGAP1,SPAG5,CDCA5,ESPL1,PSRC1,KNSTRN,TACC3,TRIP13,KIF18A,CHAMP1,MAD2L1,NEK6,ATRX,CDT1,INCENP,NCAPH2,PSMG2,KNTC1,SMC1A,CHMP2B,NCAPD2,VPS4B,EML4,XRCC3,KIF22,RAD21,BUB3,PHF13,SMC2,GEN1	66	160
1	nuclear division	GO:0000280	6.4e-17	ZWINT,KIF18B,DSN1,CCNE2,HASPIN,PTTG1,CDC6,BUB1,UBE2C,CDC20,CDCA8,KIF4A,KIF2C,TPX2,AURKB,MYBL2,CENPK,CDC25C,NUSAP1,BUB1B,KIF11,SGO1,RAD51,CDK1,CCNB1,DLGAP5,FANCD2,NCAPH,PRC1,NEK2,NDC80,MZT1,KIF20B,FBXO5,KIF23,TTK,MKI67,SGO2,NCAPG2,NDC1,PLK1,TOP2A,NUF2,CENPF,SMC4,SPIRE1,KIF14,NCAPG,CHEK1,KIFC1,CENPE,CCNB2,RACGAP1,SPAG5,BRIP1,PPP2R2A,CDCA5,ESPL1,PSRC1,AURKA,KNSTRN,TACC3,RAD51D,TRIP13,KIF18A,CHEK2,RA…	125	420
1	microtubule cytoskeleton organization involved in mitosis	GO:1902850	8.25e-10	CDC20,KIF4A,TPX2,AURKB,MYBL2,NUSAP1,KIF11,STIL,CCNB1,DLGAP5,FBXW11,PRC1,NEK2,NDC80,MZT1,CENPH,KIF23,TTK,PLK1,CENPA,NUF2,KIFC1,CENPE,RACGAP1,ESPL1,SPC25,WDR62,PSRC1,AURKA,TACC3,CHEK2,HSPA1B,MAD2L1,SETD2,BORA,STAG1,RCC1,SMC1A,CHMP2B,VPS4B,SPAST,STAG2,CEP192,NDE1,SAPCD2,PARP3,MAP9,ARHGEF10,MCPH1	49	142
1	spindle organization	GO:0007051	1.5e-09	CDC20,KIF4A,TPX2,AURKB,MYBL2,KIF11,ASPM,STIL,MAPRE2,CCNB1,DLGAP5,PRC1,NEK2,NDC80,MZT1,FBXO5,CENPH,KIF23,TTK,PLK1,NUF2,KIFC1,CENPE,CCNB2,RACGAP1,SPAG5,ESPL1,SPC25,WDR62,PSRC1,AURKA,KNSTRN,TACC3,CHEK2,HSPA1B,NEK6,ATRX,BORA,INCENP,AUNIP,STAG1,RCC1,SMC1A,HAUS8,CHMP2B,VPS4B,SPAST,STAG2,CEP192,SENP6,PARP3,MAP9,TUBGCP4,MAPRE3,TPPP,HAUS1,ARHGEF10	57	180
1	mitotic sister chromatid separation	GO:0051306	1.88e-09	ZWINT,PTTG1,CDC6,BUB1,UBE2C,CDC20,AURKB,BUB1B,CCNB1,DLGAP5,NDC80,FBXO5,TTK,PLK1,CENPF,CENPE,ESPL1,TACC3,TRIP13,MAD2L1,NEK6,CDT1,NCAPH2,PSMG2,KNTC1,XRCC3,RAD21,BUB3,GEN1	29	64
1	regulation of mitotic sister chromatid separation	GO:0010965	3.91e-09	ZWINT,PTTG1,CDC6,BUB1,UBE2C,CDC20,AURKB,BUB1B,CCNB1,DLGAP5,NDC80,FBXO5,TTK,PLK1,CENPF,CENPE,ESPL1,TACC3,TRIP13,MAD2L1,NEK6,CDT1,PSMG2,KNTC1,XRCC3,RAD21,BUB3,GEN1	28	62
1	metaphase/anaphase transition of mitotic cell cycle	GO:0007091	8.15e-09	ZWINT,CDC6,BUB1,UBE2C,CDC20,AURKB,BUB1B,CCNB1,DLGAP5,NDC80,FBXO5,TTK,PLK1,CENPF,CENPE,ESPL1,TACC3,TRIP13,MAD2L1,NEK6,CDT1,PSMG2,KNTC1,XRCC3,RAD21,BUB3,GEN1	27	60
1	chromosome separation	GO:0051304	1.21e-08	ZWINT,PTTG1,CDC6,BUB1,UBE2C,CDC20,AURKB,BUB1B,CCNB1,DLGAP5,NDC80,FBXO5,TTK,PLK1,TOP2A,CENPF,CENPE,ESPL1,TACC3,TRIP13,MAD2L1,NEK6,CDT1,NCAPH2,PSMG2,KNTC1,EME1,XRCC3,CSNK2A1,HFM1,RAD21,BUB3,GEN1,RECQL5,MEIOB	35	92
1	regulation of chromosome segregation	GO:0051983	1.23e-08	ZWINT,PTTG1,CDC6,BUB1,UBE2C,CDC20,KIF2C,AURKB,BUB1B,CCNB1,DLGAP5,NDC80,FBXO5,TTK,MKI67,PLK1,CENPF,CENPE,ESPL1,TACC3,TRIP13,MAD2L1,NEK6,SMC6,CDT1,PSMG2,KNTC1,XRCC3,CSNK2A1,RAD21,BUB3,RMI2,GEN1	33	84
1	negative regulation of mitotic nuclear division	GO:0045839	1.44e-08	ZWINT,BUB1,CDC20,AURKB,BUB1B,CCNB1,NDC80,FBXO5,TTK,PLK1,CENPF,CHEK1,TRIP13,MAD2L1,CDT1,MTBP,PSMG2,KNTC1,XRCC3,RAD21,AURKAIP1,BUB3,GEN1	23	47
1	regulation of chromosome separation	GO:1905818	1.55e-08	ZWINT,PTTG1,CDC6,BUB1,UBE2C,CDC20,AURKB,BUB1B,CCNB1,DLGAP5,NDC80,FBXO5,TTK,PLK1,CENPF,CENPE,ESPL1,TACC3,TRIP13,MAD2L1,NEK6,CDT1,PSMG2,KNTC1,XRCC3,CSNK2A1,RAD21,BUB3,GEN1	29	69
1	regulation of sister chromatid segregation	GO:0033045	1.55e-08	ZWINT,PTTG1,CDC6,BUB1,UBE2C,CDC20,AURKB,BUB1B,CCNB1,DLGAP5,NDC80,FBXO5,TTK,PLK1,CENPF,CENPE,ESPL1,TACC3,TRIP13,MAD2L1,NEK6,CDT1,PSMG2,KNTC1,XRCC3,RAD21,BUB3,RMI2,GEN1	29	69
1	regulation of mitotic metaphase/anaphase transition	GO:0030071	1.7e-08	ZWINT,CDC6,BUB1,UBE2C,CDC20,AURKB,BUB1B,CCNB1,DLGAP5,NDC80,FBXO5,TTK,PLK1,CENPF,CENPE,ESPL1,TRIP13,MAD2L1,NEK6,CDT1,PSMG2,KNTC1,XRCC3,RAD21,BUB3,GEN1	26	58
1	negative regulation of mitotic sister chromatid segregation	GO:0033048	2.18e-08	ZWINT,PTTG1,BUB1,CDC20,AURKB,BUB1B,CCNB1,NDC80,FBXO5,TTK,PLK1,CENPF,TRIP13,MAD2L1,CDT1,PSMG2,KNTC1,XRCC3,RAD21,BUB3,GEN1	21	41
1	negative regulation of mitotic sister chromatid separation	GO:2000816	2.18e-08	ZWINT,PTTG1,BUB1,CDC20,AURKB,BUB1B,CCNB1,NDC80,FBXO5,TTK,PLK1,CENPF,TRIP13,MAD2L1,CDT1,PSMG2,KNTC1,XRCC3,RAD21,BUB3,GEN1	21	41
1	negative regulation of sister chromatid segregation	GO:0033046	2.18e-08	ZWINT,PTTG1,BUB1,CDC20,AURKB,BUB1B,CCNB1,NDC80,FBXO5,TTK,PLK1,CENPF,TRIP13,MAD2L1,CDT1,PSMG2,KNTC1,XRCC3,RAD21,BUB3,GEN1	21	41
1	metaphase/anaphase transition of cell cycle	GO:0044784	2.94e-08	ZWINT,CDC6,BUB1,UBE2C,CDC20,AURKB,BUB1B,CCNB1,DLGAP5,NDC80,FBXO5,TTK,PLK1,CENPF,CENPE,ESPL1,TACC3,TRIP13,MAD2L1,NEK6,CDT1,PSMG2,KNTC1,XRCC3,RAD21,BUB3,GEN1	27	63
1	mitotic spindle organization	GO:0007052	3.86e-08	CDC20,KIF4A,TPX2,AURKB,MYBL2,KIF11,STIL,CCNB1,DLGAP5,PRC1,NEK2,NDC80,MZT1,CENPH,KIF23,TTK,PLK1,NUF2,KIFC1,CENPE,RACGAP1,SPC25,WDR62,PSRC1,AURKA,TACC3,CHEK2,HSPA1B,BORA,STAG1,RCC1,SMC1A,CHMP2B,VPS4B,SPAST,STAG2,CEP192,PARP3,MAP9,ARHGEF10	40	117
1	negative regulation of mitotic metaphase/anaphase transition	GO:0045841	4.6e-08	ZWINT,BUB1,CDC20,AURKB,BUB1B,CCNB1,NDC80,FBXO5,TTK,PLK1,CENPF,TRIP13,MAD2L1,CDT1,PSMG2,KNTC1,XRCC3,RAD21,BUB3,GEN1	20	39
1	regulation of metaphase/anaphase transition of cell cycle	GO:1902099	6.05e-08	ZWINT,CDC6,BUB1,UBE2C,CDC20,AURKB,BUB1B,CCNB1,DLGAP5,NDC80,FBXO5,TTK,PLK1,CENPF,CENPE,ESPL1,TRIP13,MAD2L1,NEK6,CDT1,PSMG2,KNTC1,XRCC3,RAD21,BUB3,GEN1	26	61
1	negative regulation of chromosome segregation	GO:0051985	6.39e-08	ZWINT,PTTG1,BUB1,CDC20,AURKB,BUB1B,CCNB1,NDC80,FBXO5,TTK,PLK1,CENPF,TRIP13,MAD2L1,CDT1,PSMG2,KNTC1,XRCC3,RAD21,BUB3,GEN1	21	43
1	negative regulation of chromosome separation	GO:1905819	6.39e-08	ZWINT,PTTG1,BUB1,CDC20,AURKB,BUB1B,CCNB1,NDC80,FBXO5,TTK,PLK1,CENPF,TRIP13,MAD2L1,CDT1,PSMG2,KNTC1,XRCC3,RAD21,BUB3,GEN1	21	43
1	negative regulation of nuclear division	GO:0051784	7.36e-08	ZWINT,BUB1,CDC20,AURKB,BUB1B,CCNB1,NDC80,FBXO5,TTK,PLK1,CENPF,CHEK1,TRIP13,MAD2L1,CDT1,MTBP,PSMG2,KNTC1,PRKAR1A,XRCC3,RAD21,AURKAIP1,BUB3,GEN1	24	54
1	regulation of mitotic sister chromatid segregation	GO:0033047	1.06e-07	ZWINT,PTTG1,BUB1,CDC20,AURKB,BUB1B,CCNB1,NDC80,FBXO5,TTK,PLK1,CENPF,TRIP13,MAD2L1,CDT1,PSMG2,KNTC1,XRCC3,RAD21,BUB3,GEN1	21	44
1	meiotic cell cycle	GO:0051321	1.27e-07	CCNE2,PTTG1,BUB1,CDC20,CDC25C,BUB1B,SGO1,RAD51,FANCD2,EXO1,NEK2,CDK2,FBXO5,TTK,SGO2,NDC1,PLK1,TOP2A,NUF2,SMC4,SPIRE1,CCNB2,BRIP1,XRCC2,ESPL1,AURKA,RAD51D,TRIP13,KIF18A,RAD54L,BRCA2,MNS1,ATRX,MND1,MSH5,INCENP,ACTR2,NCAPH2,PRKACB,MYBL1,RSPH1,CDC25A,SMC1A,EME1,PKMYT1,NCAPD2,FZR1,STAG2,RAD54B,UBE2B,CCNB1IP1,PRKAR1A,PLD6,RBBP8,TUBGCP4,HFM1,RAD21,BUB3,PSMC3IP,SUN1,SMC2,FANCA,MEIOB,ZCWPW1	64	236
1	chromosome condensation	GO:0030261	1.32e-07	NUSAP1,CCNB1,NCAPH,NCAPG2,TOP2A,SMC4,NCAPG,CDCA5,INCENP,NCAPH2,NCAPD2,HMGA2,AIFM1,DFFB,PHF13,SMC2,MCPH1	17	31
1	negative regulation of metaphase/anaphase transition of cell cycle	GO:1902100	1.35e-07	ZWINT,BUB1,CDC20,AURKB,BUB1B,CCNB1,NDC80,FBXO5,TTK,PLK1,CENPF,TRIP13,MAD2L1,CDT1,PSMG2,KNTC1,XRCC3,RAD21,BUB3,GEN1	20	41
1	regulation of mitotic nuclear division	GO:0007088	1.52e-07	ZWINT,BUB1,CDC20,AURKB,CDC25C,NUSAP1,BUB1B,CCNB1,DLGAP5,NEK2,NDC80,KIF20B,FBXO5,TTK,MKI67,PLK1,CENPF,CHEK1,ESPL1,AURKA,TRIP13,MAD2L1,CDT1,BORA,MTBP,SMPD3,PSMG2,RCC1,KNTC1,PKMYT1,XRCC3,RAD21,AURKAIP1,BUB3,IGF2,GEN1,PIN1	37	109
1	mitotic spindle assembly checkpoint	GO:0007094	6.03e-07	ZWINT,BUB1,CDC20,AURKB,BUB1B,CCNB1,NDC80,TTK,PLK1,CENPF,TRIP13,MAD2L1,CDT1,PSMG2,KNTC1,XRCC3,BUB3,GEN1	18	37
1	mitotic spindle checkpoint	GO:0071174	6.03e-07	ZWINT,BUB1,CDC20,AURKB,BUB1B,CCNB1,NDC80,TTK,PLK1,CENPF,TRIP13,MAD2L1,CDT1,PSMG2,KNTC1,XRCC3,BUB3,GEN1	18	37
1	spindle assembly checkpoint	GO:0071173	6.03e-07	ZWINT,BUB1,CDC20,AURKB,BUB1B,CCNB1,NDC80,TTK,PLK1,CENPF,TRIP13,MAD2L1,CDT1,PSMG2,KNTC1,XRCC3,BUB3,GEN1	18	37
1	spindle checkpoint	GO:0031577	9.94e-07	ZWINT,BUB1,CDC20,AURKB,BUB1B,CCNB1,NDC80,TTK,PLK1,CENPF,TRIP13,MAD2L1,CDT1,PSMG2,KNTC1,XRCC3,BUB3,GEN1	18	38
1	spindle assembly	GO:0051225	1e-06	CDC20,KIF4A,TPX2,AURKB,MYBL2,KIF11,MAPRE2,PRC1,NEK2,MZT1,FBXO5,KIF23,PLK1,KIFC1,CCNB2,RACGAP1,SPAG5,AURKA,CHEK2,HSPA1B,NEK6,INCENP,STAG1,RCC1,SMC1A,HAUS8,CHMP2B,VPS4B,STAG2,CEP192,SENP6,MAP9,TUBGCP4,MAPRE3,HAUS1,ARHGEF10	36	112
1	attachment of spindle microtubules to kinetochore	GO:0008608	1.28e-06	KIF2C,AURKB,SGO1,CCNB1,NEK2,NDC80,KNL1,NUF2,CENPE,RACGAP1,SPAG5,ECT2,KNSTRN,CHAMP1,CDT1,EML4,BUB3	17	35
1	regulation of nuclear division	GO:0051783	1.76e-06	ZWINT,BUB1,CDC20,AURKB,CDC25C,NUSAP1,BUB1B,CCNB1,DLGAP5,NEK2,NDC80,KIF20B,FBXO5,TTK,MKI67,PLK1,CENPF,CHEK1,ESPL1,AURKA,TRIP13,MAD2L1,CDT1,BORA,MTBP,SMPD3,PSMG2,RCC1,KNTC1,PKMYT1,FZR1,UBE2B,PRKAR1A,XRCC3,RAD21,AURKAIP1,BUB3,IGF2,GEN1,PIN1	40	133
1	meiotic cell cycle process	GO:1903046	2.3e-06	CCNE2,PTTG1,BUB1,CDC20,CDC25C,BUB1B,SGO1,RAD51,FANCD2,FBXO5,TTK,SGO2,NDC1,PLK1,TOP2A,NUF2,SMC4,SPIRE1,CCNB2,BRIP1,ESPL1,AURKA,RAD51D,TRIP13,KIF18A,RAD54L,BRCA2,ATRX,MND1,MSH5,INCENP,ACTR2,NCAPH2,MYBL1,CDC25A,EME1,NCAPD2,FZR1,RAD54B,UBE2B,CCNB1IP1,PRKAR1A,HFM1,RAD21,PSMC3IP,SMC2,FANCA,MEIOB,ZCWPW1	49	178
1	establishment of chromosome localization	GO:0051303	2.62e-06	TTL,CDCA8,KIF2C,AURKB,CCNB1,DLGAP5,NDC80,FAM83D,NUF2,CENPF,KIF14,KIFC1,CENPE,SPAG5,CDCA5,PSRC1,KIF18A,CHAMP1,CDT1,INCENP,ACTR2,CHMP2B,VPS4B,UBE2B,NDE1,EML4,KIF22	27	76
2	DNA replication	GO:0006260	2.07e-25	NUCKS1,RNASEH2A,MCM5,CCNE2,CDC45,RRM2,CDC6,GINS1,ESCO2,MCM4,MCM8,RAD51,CDK1,E2F8,RECQL4,EXO1,RECQL,MCM2,ORC1,DTL,CDK2,PURA,FBXO5,FAM111B,PCLAF,CCNA2,CHEK1,MMS22L,BRIP1,DBF4,POLA2,CLSPN,METTL4,WDHD1,PRIM2,MCM3,DNA2,MCM10,RPAIN,BRCA1,TICRR,NFIC,ATAD5,CHAF1B,GINS4,PIF1,TONSL,CDC7,CHEK2,DTD1,BRCA2,RHNO1,CDC34,MCM6,TIMELESS,FAM111A,GMNN,POLQ,ATRX,POLG,STN1,CDT1,RFC3,RFC2,RRM1,RFC1,POLD3,DBF4B,PCNA,PPP…	109	277
2	DNA-dependent DNA replication	GO:0006261	6.33e-23	NUCKS1,MCM5,CCNE2,CDC45,CDC6,GINS1,MCM4,RAD51,E2F8,RECQL4,RECQL,MCM2,ORC1,PURA,FBXO5,MMS22L,DBF4,POLA2,METTL4,WDHD1,PRIM2,MCM3,DNA2,MCM10,RPAIN,TICRR,GINS4,TONSL,CDC7,CHEK2,BRCA2,CDC34,MCM6,TIMELESS,FAM111A,GMNN,POLQ,ATRX,POLG,CDT1,RFC3,RFC2,RFC1,POLD3,DBF4B,PCNA,POLE2,EME1,RFC4,FEN1,TRAIP,DACH1,CHTF18,E2F7,RPA3,RFC5,MGME1,BLM,KAT7,POLA1,POLE,PRIM1,POLD1,DDX11,POLB,MCM9,GEN1,ZNF365,NOC3L,DONSON,R…	73	155
2	cell cycle DNA replication	GO:0044786	2.99e-18	MCM5,CDC45,GINS1,MCM4,RAD51,E2F8,MCM2,FBXO5,DBF4,POLA2,PRIM2,MCM3,DNA2,CDC7,CHEK2,BRCA2,MCM6,GMNN,ATRX,CDT1,RFC3,RFC2,RFC1,POLD3,DBF4B,PCNA,POLE2,RFC4,FEN1,DACH1,E2F7,RPA3,RFC5,POLA1,POLE,PRIM1,POLD1,DONSON,LIG1	39	63
2	nuclear DNA replication	GO:0033260	5.26e-17	MCM5,CDC45,GINS1,MCM4,RAD51,MCM2,DBF4,POLA2,PRIM2,MCM3,DNA2,CDC7,CHEK2,BRCA2,MCM6,GMNN,ATRX,CDT1,RFC3,RFC2,RFC1,POLD3,DBF4B,PCNA,POLE2,RFC4,FEN1,DACH1,RPA3,RFC5,POLA1,POLE,PRIM1,POLD1,DONSON,LIG1	36	58
2	double-strand break repair	GO:0006302	3.43e-15	NUCKS1,MCM5,CDC45,ESCO2,MCM4,FOXM1,MCM8,HMGB1,PRKDC,RAD51,FANCD2,RECQL4,RECQL,MCM2,DCLRE1B,RNF138,SPIRE1,CHEK1,MMS22L,BRIP1,XRCC2,CDCA5,OTUB1,MCM3,DNA2,BRCA1,GINS4,RAD51D,TONSL,TRIP13,CDC7,CHEK2,RAD54L,NUDT16L1,BRCA2,MCM6,TIMELESS,SMC6,DEK,POLQ,SETD2,ZBTB7A,ACTR2,AUNIP,HMGB2,XRCC6,EME1,PAXIP1,FEN1,RNF169,HMGA2,RAD54B,RPA3,SWSAP1,PARP3,BLM,WRAP53,POLA1,XRCC3,RBBP8,NSMCE1,DDX11,RAD21,POLL,KDM1A,XRC…	82	240
2	recombinational repair	GO:0000725	5.28e-13	NUCKS1,MCM5,CDC45,MCM4,MCM8,RAD51,RECQL4,RECQL,MCM2,RNF138,CHEK1,MMS22L,XRCC2,MCM3,BRCA1,GINS4,RAD51D,TONSL,CDC7,RAD54L,BRCA2,RHNO1,MCM6,TIMELESS,SMC6,POLQ,SETD2,ACTR2,AUNIP,FEN1,RAD54B,RPA3,SWSAP1,BLM,WRAP53,XRCC3,RBBP8,NSMCE1,RAD21,POLL,KDM1A,XRCC1,RMI2,MCM9,GEN1,ZNF365,WAS,SWI5,PARPBP,AP5Z1,RECQL5,MEIOB	52	131
2	double-strand break repair via homologous recombination	GO:0000724	1.51e-12	NUCKS1,MCM5,CDC45,MCM4,MCM8,RAD51,RECQL4,RECQL,MCM2,RNF138,CHEK1,MMS22L,XRCC2,MCM3,BRCA1,GINS4,RAD51D,TONSL,CDC7,RAD54L,BRCA2,MCM6,TIMELESS,SMC6,POLQ,SETD2,ACTR2,AUNIP,FEN1,RAD54B,RPA3,SWSAP1,BLM,WRAP53,XRCC3,RBBP8,NSMCE1,RAD21,POLL,KDM1A,XRCC1,RMI2,MCM9,GEN1,ZNF365,WAS,SWI5,PARPBP,AP5Z1,RECQL5,MEIOB	51	130
2	DNA recombination	GO:0006310	1.59e-12	NUCKS1,MCM5,CDC45,HMGB3,MCM4,MCM8,HMGB1,PRKDC,RAD51,FANCD2,RECQL4,EXO1,RECQL,MCM2,KPNA2,RNF138,TOP2A,CHEK1,MMS22L,BRIP1,XRCC2,MCM3,RPAIN,BRCA1,GINS4,PIF1,RAD51D,TONSL,TRIP13,CDC7,RAD54L,BRCA2,RHNO1,MCM6,TIMELESS,SMC6,TCF7,POLQ,SETD2,MND1,MSH5,ACTR2,AUNIP,ENDOG,HMGB2,XRCC6,EME1,PAXIP1,FEN1,DCAF1,RAD54B,UBE2B,CCNB1IP1,RPA3,ERCC2,SWSAP1,PARP3,BLM,WRAP53,XRCC3,RBBP8,NSMCE1,HDAC10,HFM1,RAD21,POLL,KDM1…	82	265
2	DNA conformation change	GO:0071103	5.48e-12	SMARCA1,HJURP,MCM5,CENPW,HMGB3,MCM4,MCM8,CENPK,NUSAP1,ERCC6L,ASF1B,HMGB1,RAD51,CCNB1,RECQL4,NCAPH,CENPM,RECQL,MCM2,PURA,CENPH,OIP5,KNL1,CENPL,NCAPG2,CENPA,TOP2A,SMC4,NCAPG,CENPI,BRIP1,CDCA5,MCM3,DNA2,CHAF1B,PIF1,HELLS,RAD54L,HIRA,MCM6,CENPU,POLQ,ATRX,RFC3,RFC2,BAHD1,SPTY2D1,INCENP,DNMT1,SOX9,CENPO,NCAPH2,MIS18BP1,DDX12P,CENPN,HMGB2,XRCC6,RFC4,NCAPD2,XPC,CHTF18,HMGA2,NAV2,RAD54B,RFC5,ERCC2,BLM,GTF…	81	266
2	DNA replication initiation	GO:0006270	2.17e-10	MCM5,CCNE2,CDC45,CDC6,MCM4,MCM2,ORC1,PURA,POLA2,PRIM2,MCM3,MCM10,TICRR,CDC34,MCM6,CDT1,POLE2,KAT7,POLA1,POLE,PRIM1,NOC3L,ORC6	23	40
2	protein-DNA complex assembly	GO:0065004	5.83e-09	GTF2B,HJURP,MCM5,CENPW,CDC45,MCM4,CENPK,ASF1B,HMGB1,RAD51,DR1,DLGAP5,CENPM,MCM2,CENPH,OIP5,KNL1,CENPL,CENPA,CENPF,CENPI,CENPE,MCM3,CHAF1B,HELLS,HIRA,MCM6,GMNN,CENPU,ATRX,CDT1,SPTY2D1,SOX9,CENPO,MIS18BP1,CENPN,HMGB2,XPC,BRF1,RPA3,ERCC2,SENP6,GTF2H3,NASP,TBP,CHAF1A,SMARCA4,BAZ2A,PSMC2,NPM1,TAF1,THRA	52	163
2	telomere maintenance via semi-conservative replication	GO:0032201	7.39e-09	POLA2,PRIM2,DNA2,RFC3,RFC2,RFC1,POLD3,PCNA,POLE2,RFC4,FEN1,RPA3,RFC5,POLA1,POLE,PRIM1,POLD1	17	27
2	centromere complex assembly	GO:0034508	1.23e-08	HJURP,CENPW,CENPK,DLGAP5,CENPM,CENPH,OIP5,KNL1,CENPL,CENPA,CENPF,CENPI,CENPE,HELLS,CENPU,CENPO,MIS18BP1,CENPN,SENP6,NASP,NPM1	21	40
2	DNA geometric change	GO:0032392	3.21e-08	SMARCA1,MCM5,HMGB3,MCM4,MCM8,ERCC6L,HMGB1,RAD51,RECQL4,RECQL,MCM2,PURA,TOP2A,BRIP1,MCM3,DNA2,PIF1,RAD54L,MCM6,POLQ,ATRX,RFC3,RFC2,DDX12P,HMGB2,XRCC6,RFC4,XPC,CHTF18,NAV2,RAD54B,RFC5,ERCC2,BLM,GTF2H3,HFM1,DDX11,MCM9,RECQL5	39	112
2	telomere maintenance	GO:0000723	4.13e-08	CCNE2,FBXO4,AURKB,PRKDC,RAD51,RECQL4,EXO1,NEK2,DCLRE1B,MAPKAPK5,POLA2,PRIM2,DNA2,PIF1,RAD51D,BRCA2,SMC6,ATRX,STN1,RFC3,RFC2,RFC1,POLD3,PCNA,HMBOX1,POLE2,XRCC6,RFC4,FEN1,HSP90AA1,RPA3,RFC5,PARP3,PARN,BLM,WRAP53,HDAC8,POLA1,POLE,XRCC3,PRIM1,POLD1,TCP1,XRCC1,ZNF365,NHP2	46	144
2	telomere organization	GO:0032200	5.23e-08	CCNE2,FBXO4,AURKB,PRKDC,RAD51,RECQL4,EXO1,NEK2,DCLRE1B,MAPKAPK5,POLA2,PRIM2,DNA2,PIF1,RAD51D,BRCA2,SMC6,ATRX,STN1,RFC3,RFC2,RFC1,POLD3,PCNA,HMBOX1,POLE2,XRCC6,RFC4,FEN1,HSP90AA1,RPA3,RFC5,PARP3,PARN,BLM,WRAP53,HDAC8,POLA1,POLE,XRCC3,PRIM1,POLD1,TCP1,XRCC1,ZNF365,NHP2	46	145
2	DNA replication-independent nucleosome assembly	GO:0006336	9.72e-08	HJURP,CENPW,CENPK,ASF1B,CENPM,CENPH,OIP5,KNL1,CENPL,CENPA,CENPI,HIRA,CENPU,ATRX,CENPO,MIS18BP1,CENPN,NASP,NPM1	19	37
2	protein-DNA complex subunit organization	GO:0071824	9.89e-08	GTF2B,HJURP,MCM5,CENPW,CDC45,MCM4,CENPK,ASF1B,HMGB1,RAD51,DR1,DLGAP5,CENPM,MCM2,CENPH,OIP5,KNL1,CENPL,CENPA,CENPF,CENPI,CENPE,MCM3,CHAF1B,HELLS,HIRA,MCM6,GMNN,CENPU,ATRX,CDT1,SETD2,SPTY2D1,SOX9,CENPO,MIS18BP1,CENPN,HMGB2,ANP32E,XPC,BRF1,RPA3,ERCC2,SENP6,GTF2H3,NASP,TAF8,GTF2E1,TBP,CHAF1A,SMARCA4,BAZ2A,SMARCD3,PSMC2,NPM1,TAF1,THRA	57	200
2	chromatin remodeling at centromere	GO:0031055	1.32e-07	HJURP,CENPW,CENPK,CENPM,CENPH,OIP5,KNL1,CENPL,CENPA,CENPI,HELLS,CENPU,CENPO,MIS18BP1,CENPN,NASP,NPM1	17	31
2	kinetochore organization	GO:0051383	1.34e-07	CENPW,CENPK,DLGAP5,NDC80,CENPH,CENPA,NUF2,CENPF,SMC4,CENPE,CDT1,CENPN,SENP6,SMC2	14	22
2	DNA replication-independent nucleosome organization	GO:0034724	1.69e-07	HJURP,CENPW,CENPK,ASF1B,CENPM,CENPH,OIP5,KNL1,CENPL,CENPA,CENPI,HIRA,CENPU,ATRX,CENPO,MIS18BP1,CENPN,NASP,NPM1	19	38
2	DNA packaging	GO:0006323	2.15e-07	HJURP,CENPW,CENPK,NUSAP1,ASF1B,HMGB1,CCNB1,NCAPH,CENPM,MCM2,CENPH,OIP5,KNL1,CENPL,NCAPG2,CENPA,TOP2A,SMC4,NCAPG,CENPI,CDCA5,CHAF1B,HELLS,HIRA,CENPU,ATRX,BAHD1,SPTY2D1,INCENP,DNMT1,SOX9,CENPO,NCAPH2,MIS18BP1,CENPN,HMGB2,NCAPD2,HMGA2,NASP,AIFM1,CHAF1A,DFFB,PHF13,SMC2,BAZ2A,MCPH1,NPM1	47	156
2	CENP-A containing chromatin organization	GO:0061641	2.77e-07	HJURP,CENPW,CENPK,CENPM,CENPH,OIP5,KNL1,CENPL,CENPA,CENPI,CENPU,CENPO,MIS18BP1,CENPN,NASP,NPM1	16	29
2	CENP-A containing nucleosome assembly	GO:0034080	2.77e-07	HJURP,CENPW,CENPK,CENPM,CENPH,OIP5,KNL1,CENPL,CENPA,CENPI,CENPU,CENPO,MIS18BP1,CENPN,NASP,NPM1	16	29
2	mitotic DNA replication	GO:1902969	3.61e-07	CDC45,GINS1,MCM4,RAD51,MCM2,MCM3,CHEK2,BRCA2,MCM6,POLA1,LIG1	11	15
2	DNA duplex unwinding	GO:0032508	5.37e-07	MCM5,MCM4,MCM8,ERCC6L,RAD51,RECQL4,RECQL,MCM2,PURA,TOP2A,BRIP1,MCM3,DNA2,PIF1,RAD54L,MCM6,POLQ,ATRX,RFC3,RFC2,DDX12P,XRCC6,RFC4,XPC,CHTF18,NAV2,RAD54B,RFC5,ERCC2,BLM,GTF2H3,HFM1,DDX11,MCM9,RECQL5	35	105
2	DNA strand elongation involved in DNA replication	GO:0006271	1.24e-06	GINS1,MCM4,MCM3,DNA2,GINS4,RFC3,POLD3,PCNA,RFC4,POLA1,POLE,LIG1	12	19
2	base-excision repair	GO:0006284	1.6e-06	USP47,HMGB1,DNA2,TDG,POLQ,POLG,PCNA,NEIL3,FEN1,HUWE1,HMGA2,RPA3,POLE,POLD1,POLL,XRCC1,POLB,LIG1	18	39
2	DNA strand elongation	GO:0022616	2.31e-06	NUCKS1,GINS1,MCM4,DCLRE1B,MCM3,DNA2,GINS4,RFC3,POLD3,PCNA,RFC4,POLA1,POLE,LIG1	14	26
3	G1/S transition of mitotic cell cycle	GO:0000082	4.06e-15	NACC2,MCM5,CCNE2,CDC45,RRM2,CDC6,E2F1,MCM4,MCM8,CDC25C,DHFR,PRKDC,GTSE1,CDK1,CCNB1,E2F8,MCM2,ORC1,CDK2,FBXO5,CNOT11,RBL1,KIF14,CDKN3,WEE1,DBF4,POLA2,PRIM2,AURKA,MCM3,MCM10,CDC7,CHEK2,IQGAP3,CDC34,MCM6,CASP2,GMNN,CDT1,MTBP,LATS1,PCNA,APPL1,PIM2,TYMS,PSME2,POLE2,RCC1,KLF11,CDC25A,PLRG1,CYP1A1,ACVR1B,LSM11,RPL26,E2F7,CACUL1,BCL2,RPS6KB1,RPA3,CDKN1B,CCND1,EIF4E,CDK2AP2,PPP3CA,NASP,BAX,LATS2,POLA1,POL…	83	245
3	cell cycle G1/S phase transition	GO:0044843	2.22e-14	NACC2,MCM5,CCNE2,CDC45,RRM2,CDC6,E2F1,MCM4,MCM8,CDC25C,DHFR,PRKDC,GTSE1,CDK1,CCNB1,E2F8,MCM2,ORC1,CDK2,FAM83D,FBXO5,CCNA2,CNOT11,RBL1,KIF14,CDKN3,WEE1,DBF4,POLA2,PRIM2,AURKA,MCM3,MCM10,CDC7,CHEK2,IQGAP3,CDC34,MCM6,CASP2,GMNN,CDT1,MTBP,LATS1,PCNA,APPL1,PIM2,TYMS,PSME2,POLE2,RCC1,KLF11,CDC25A,PLRG1,CYP1A1,ACVR1B,LSM11,RPL26,E2F7,CACUL1,BCL2,RPS6KB1,RPA3,CDKN1B,CCND1,EIF4E,CDK2AP2,PPP3CA,NASP,BAX,LA…	86	265
3	cell cycle checkpoint	GO:0000075	8.61e-14	ZWINT,FBXO4,CDC45,WDR76,CDC6,BUB1,E2F1,CDC20,AURKB,CDC25C,BUB1B,PRKDC,GTSE1,CDK1,CCNB1,E2F8,FANCD2,NDC80,ORC1,DCLRE1B,DTL,CDK2,TTK,CNOT11,PLK1,CENPF,CHEK1,WEE1,BRIP1,CLSPN,AURKA,DNA2,BRCA1,TICRR,TRIP13,CCAR2,CHEK2,RHNO1,TIMELESS,MAD2L1,CASP2,STK33,CDT1,PCNA,CLOCK,PSMG2,PTPN11,KNTC1,EME1,XPC,FZR1,CDC5L,HMGA2,RPL26,E2F7,SYF2,CDKN1B,CCND1,FOXN3,BLM,MAP3K20,BAX,TAOK3,XRCC3,CNOT9,BUB3,TRIAP1,MSH2,TFDP…	71	204
3	mitotic cell cycle checkpoint	GO:0007093	4.89e-13	ZWINT,CDC6,BUB1,E2F1,CDC20,AURKB,CDC25C,BUB1B,PRKDC,GTSE1,CDK1,CCNB1,E2F8,FANCD2,NDC80,ORC1,DCLRE1B,CDK2,TTK,CNOT11,PLK1,CENPF,CHEK1,WEE1,CLSPN,AURKA,BRCA1,TICRR,TRIP13,CHEK2,MAD2L1,CASP2,STK33,CDT1,PCNA,PSMG2,KNTC1,EME1,XPC,HMGA2,RPL26,E2F7,SYF2,CDKN1B,CCND1,FOXN3,BLM,MAP3K20,BAX,TAOK3,XRCC3,CNOT9,BUB3,TRIAP1,MSH2,TFDP2,GEN1,DONSON	58	155
3	regulation of mitotic cell cycle phase transition	GO:1901990	6.18e-12	PSMD9,NACC2,ZWINT,CDC6,USP47,BUB1,UBE2C,E2F1,CDC20,TPX2,AURKB,CDC25C,BUB1B,PRKDC,GTSE1,CDK1,CCNB1,DLGAP5,E2F8,NEK2,NDC80,ORC1,DTL,CDK2,FBXO5,TTK,CNOT11,PLK1,RBL1,CENPF,KIF14,CHEK1,CENPE,WEE1,CDCA5,ESPL1,CLSPN,HMMR,AURKA,BRCA1,TICRR,PLK4,TRIP13,CDC7,CHEK2,ZFP36L1,AKAP9,PSMD6,MAD2L1,NEK6,CASP2,CEP152,PSMA6,CDT1,MTBP,DBF4B,PCNA,APPL1,PPP2R1A,TPRA1,PSME2,PSMG2,CDC25A,KNTC1,HAUS8,PLRG1,CYP1A1,HSP90AA1…	109	403
3	regulation of cell cycle phase transition	GO:1901987	1.29e-11	PSMD9,NACC2,ZWINT,CDC6,USP47,BUB1,UBE2C,E2F1,CDC20,TPX2,AURKB,CDC25C,BUB1B,PRKDC,GTSE1,CDK1,CCNB1,DLGAP5,E2F8,NEK2,NDC80,ORC1,DTL,CDK2,FAM83D,FBXO5,TTK,CNOT11,PLK1,RBL1,CENPF,KIF14,CHEK1,CENPE,WEE1,DBF4,CDCA5,ESPL1,CLSPN,HMMR,AURKA,BRCA1,TICRR,ATAD5,PLK4,TRIP13,CDC7,CHEK2,ZFP36L1,AKAP9,PSMD6,MAD2L1,NEK6,CASP2,CEP152,PSMA6,CDT1,MTBP,DBF4B,PCNA,APPL1,PPP2R1A,TPRA1,PSME2,PSMG2,CDC25A,KNTC1,HAUS8,PLR…	115	438
3	negative regulation of cell cycle process	GO:0010948	1.35e-11	PSMD9,NACC2,ZWINT,PTTG1,RRM2,CDC6,USP47,BUB1,E2F1,CDC20,AURKB,CDC25C,BUB1B,PRKDC,GTSE1,RAD51,CDK1,CCNB1,E2F8,NUBP1,NEK2,NDC80,ORC1,DTL,CDK2,FBXO5,TTK,CNOT11,PLK1,RBL1,CENPF,CHEK1,WEE1,APAF1,ESPL1,CLSPN,AURKA,BRCA1,TICRR,TRIP13,CDC7,CHEK2,CCNF,ZFP36L1,PSMD6,MAD2L1,CASP2,ATRX,PSMA6,CDT1,MTBP,PCNA,TPRA1,PSME2,PSMG2,YAF2,KNTC1,BMI1,FZR1,HMGA2,CBX5,RPL26,E2F7,BCL2,SYF2,EED,CDKN1B,CCND1,CDK2AP2,PRKAR1A…	93	328
3	DNA integrity checkpoint	GO:0031570	4.31e-11	FBXO4,CDC45,WDR76,CDC6,E2F1,CDC25C,PRKDC,GTSE1,CDK1,CCNB1,E2F8,FANCD2,ORC1,DTL,CDK2,CNOT11,PLK1,CHEK1,BRIP1,CLSPN,AURKA,DNA2,BRCA1,TICRR,CCAR2,CHEK2,RHNO1,TIMELESS,CASP2,STK33,CDT1,PCNA,CLOCK,PTPN11,EME1,XPC,FZR1,CDC5L,HMGA2,RPL26,E2F7,SYF2,CDKN1B,CCND1,FOXN3,BLM,MAP3K20,BAX,TAOK3,CNOT9,TRIAP1,MSH2,TFDP2,DONSON	54	153
3	negative regulation of mitotic cell cycle phase transition	GO:1901991	1.79e-10	PSMD9,NACC2,ZWINT,CDC6,USP47,BUB1,E2F1,CDC20,AURKB,CDC25C,BUB1B,PRKDC,GTSE1,CDK1,CCNB1,E2F8,NDC80,ORC1,CDK2,FBXO5,TTK,CNOT11,PLK1,RBL1,CENPF,CHEK1,WEE1,CLSPN,AURKA,BRCA1,TICRR,TRIP13,CHEK2,ZFP36L1,PSMD6,MAD2L1,CASP2,PSMA6,CDT1,PCNA,TPRA1,PSME2,PSMG2,KNTC1,HMGA2,RPL26,E2F7,BCL2,SYF2,CDKN1B,CCND1,CDK2AP2,FOXN3,BLM,BAX,TAOK3,XRCC3,CNOT9,PSME1,RAD21,BUB3,TRIAP1,TFDP2,PSMB5,GEN1,DONSON,JADE1,PSMC2,EZH2	69	226
3	negative regulation of mitotic cell cycle	GO:0045930	2.58e-10	PSMD9,NACC2,ZWINT,CDC6,USP47,BUB1,E2F1,CDC20,AURKB,CDC25C,BUB1B,PRKDC,GTSE1,CDK1,CCNB1,E2F8,FANCD2,NDC80,ORC1,DCLRE1B,CDK2,FBXO5,TTK,CNOT11,PLK1,RBL1,CENPF,CHEK1,WEE1,DDIAS,CLSPN,AURKA,BTG1,BRCA1,TICRR,TRIP13,CHEK2,ZFP36L1,PSMD6,MAD2L1,CASP2,STK33,PSMA6,CDT1,MTBP,PCNA,TPRA1,PSME2,PSMG2,KNTC1,EME1,XPC,HMGA2,RPL26,E2F7,BCL2,SYF2,CDKN1B,CCND1,CDK2AP2,FOXN3,BLM,MAP3K20,BAX,TAOK3,XRCC3,CNOT9,PSME1,RAD…	83	295
3	cell cycle G2/M phase transition	GO:0044839	3.95e-10	PSMD9,CDC6,USP47,CALM3,FOXM1,TPX2,AURKB,CDC25C,GTSE1,CDK1,CCNB1,FBXW11,NEK2,ORC1,DTL,CDK2,FBXO5,FBXL15,CCNA2,PLK1,MELK,CENPF,KIF14,CHEK1,CCNB2,WEE1,PPP2R2A,ARPP19,CLSPN,HMMR,AURKA,BRCA1,TICRR,ATAD5,PLK4,CDC7,CHEK2,AKAP9,PSMD6,CEP152,PSMA6,BORA,LATS1,DBF4B,PPP2R1A,PSME2,CDC25A,HAUS8,PAXIP1,PKMYT1,HSP90AA1,VPS4B,FZR1,HMGA2,SYF2,MASTL,SDCCAG8,CCND1,CEP192,NDE1,FOXN3,BLM,TAOK3,BACH1,CEP135,FBXL17,PSM…	77	268
3	negative regulation of cell cycle phase transition	GO:1901988	5.7e-10	PSMD9,NACC2,ZWINT,CDC6,USP47,BUB1,E2F1,CDC20,AURKB,CDC25C,BUB1B,PRKDC,GTSE1,CDK1,CCNB1,E2F8,NDC80,ORC1,DTL,CDK2,FBXO5,TTK,CNOT11,PLK1,RBL1,CENPF,CHEK1,WEE1,CLSPN,AURKA,BRCA1,TICRR,TRIP13,CHEK2,ZFP36L1,PSMD6,MAD2L1,CASP2,PSMA6,CDT1,PCNA,TPRA1,PSME2,PSMG2,KNTC1,FZR1,HMGA2,RPL26,E2F7,BCL2,SYF2,CDKN1B,CCND1,CDK2AP2,FOXN3,BLM,BAX,TAOK3,XRCC3,CNOT9,PSME1,RAD21,BUB3,TRIAP1,TFDP2,PSMB5,GEN1,DONSON,JADE1,…	71	241
3	regulation of DNA-dependent DNA replication	GO:0090329	1.31e-09	E2F8,FBXO5,DBF4,METTL4,TICRR,CDC7,CHEK2,BRCA2,TIMELESS,GMNN,ATRX,CDT1,RFC3,RFC2,DBF4B,PCNA,RFC4,DACH1,CHTF18,E2F7,RFC5,BLM,KAT7,DONSON	24	46
3	G2/M transition of mitotic cell cycle	GO:0000086	1.57e-09	PSMD9,CDC6,USP47,CALM3,FOXM1,TPX2,AURKB,CDC25C,CDK1,CCNB1,FBXW11,NEK2,ORC1,DTL,CDK2,FBXO5,FBXL15,CCNA2,PLK1,MELK,CENPF,KIF14,CHEK1,CCNB2,WEE1,PPP2R2A,ARPP19,CLSPN,HMMR,AURKA,BRCA1,TICRR,PLK4,CDC7,CHEK2,AKAP9,PSMD6,CEP152,PSMA6,BORA,LATS1,DBF4B,PPP2R1A,PSME2,CDC25A,HAUS8,PKMYT1,HSP90AA1,VPS4B,HMGA2,SYF2,MASTL,SDCCAG8,CCND1,CEP192,NDE1,FOXN3,BLM,TAOK3,BACH1,CEP135,FBXL17,PSME1,RAD21,CALM1,HAUS1,ALM…	72	251
3	DNA damage checkpoint	GO:0000077	5.82e-09	FBXO4,WDR76,E2F1,CDC25C,PRKDC,GTSE1,CDK1,CCNB1,E2F8,FANCD2,DTL,CDK2,CNOT11,PLK1,CHEK1,BRIP1,CLSPN,AURKA,BRCA1,TICRR,CCAR2,CHEK2,RHNO1,CASP2,STK33,PCNA,CLOCK,PTPN11,EME1,XPC,FZR1,CDC5L,HMGA2,RPL26,E2F7,SYF2,CDKN1B,CCND1,FOXN3,BLM,MAP3K20,BAX,TAOK3,CNOT9,TRIAP1,MSH2,TFDP2,DONSON	48	145
3	positive regulation of cell cycle process	GO:0090068	5.91e-09	CDC6,UBE2C,E2F1,AURKB,CDC25C,NUSAP1,GTSE1,CDK1,CCNB1,DLGAP5,E2F8,NDC80,DTL,CDK2,FAM83D,KIF20B,FBXO5,KIF23,CNOT11,PKN2,KIF14,RACGAP1,SPAG5,DBF4,ECT2,CDCA5,ESPL1,AURKA,BRCA1,ATAD5,PLK4,CDC7,CHEK2,RHNO1,RANBP1,MAD2L1,CASP2,ATRX,CDT1,MTBP,DBF4B,PCNA,SMPD3,CDC25A,PLRG1,CYP1A1,FEN1,CIT,VPS4B,LSM11,HMGA2,SPAST,RPL26,E2F7,PRKCE,UBE2B,CDKN1B,CCND1,MAP3K20,BAX,XRCC3,CNOT9,DDX11,RAD21,TRIAP1,ROCK2,IGF2,TFDP…	77	283
3	centrosome cycle	GO:0007098	6.78e-09	KIF11,STIL,SGO1,CDK1,NUBP1,NEK2,NDC80,CDK2,POC1B,PCLAF,PLK1,CHEK1,XRCC2,WDR62,AURKA,BRCA1,PLK4,KIF3A,CCNF,BRCA2,RANBP1,CEP152,HAUS8,CHMP2B,VPS4B,CNTLN,SDCCAG8,CEP192,NDE1,SASS6,MAP9,XRCC3,PARD6G,CEP135,CEP85,SSX2IP,ROCK2,HAUS1,ALMS1,ARHGEF10,GEN1,MCPH1,CHORDC1,NPM1	44	128
3	positive regulation of cell cycle	GO:0045787	3.5e-08	TTL,CDC6,UBE2C,E2F1,AURKB,CDC25C,NUSAP1,GTSE1,CDK1,CCNB1,DLGAP5,E2F8,NDC80,DTL,CDK2,FAM83D,KIF20B,FBXO5,KIF23,CNOT11,PKN2,KIF14,CHEK1,USP22,RACGAP1,SPAG5,DBF4,ECT2,CDCA5,ESPL1,PSRC1,AURKA,BRCA1,ATAD5,PLK4,CDC7,CHEK2,BRCA2,RHNO1,RANBP1,MAD2L1,CASP2,ATRX,CDT1,MTBP,DBF4B,PCNA,SMPD3,PTPN11,CDC25A,PLRG1,CYP1A1,FEN1,CIT,VPS4B,LSM11,HMGA2,SPAST,RPL26,E2F7,PRKCE,RPS6KB1,CKS1B,UBE2B,CDKN1B,CCND1,EIF4E,CIT…	92	372
3	microtubule organizing center organization	GO:0031023	3.69e-08	KIF11,STIL,SGO1,CDK1,NUBP1,FBXW11,NEK2,NDC80,CDK2,POC1B,PCLAF,PLK1,CHEK1,XRCC2,WDR62,AURKA,BRCA1,PLK4,KIF3A,CCNF,BRCA2,RANBP1,CEP152,HAUS8,CHMP2B,VPS4B,CNTLN,SDCCAG8,CEP192,NDE1,SASS6,MAP9,XRCC3,PARD6G,CEP135,CEP85,SSX2IP,ROCK2,HAUS1,ALMS1,ARHGEF10,GEN1,MCPH1,CHORDC1,NPM1	45	139
3	mitotic DNA integrity checkpoint	GO:0044774	3.77e-08	CDC6,E2F1,CDC25C,PRKDC,GTSE1,CDK1,CCNB1,E2F8,FANCD2,ORC1,CDK2,CNOT11,CLSPN,AURKA,TICRR,CHEK2,CASP2,STK33,PCNA,EME1,XPC,HMGA2,RPL26,E2F7,SYF2,CDKN1B,CCND1,FOXN3,BLM,MAP3K20,BAX,TAOK3,CNOT9,TRIAP1,MSH2,TFDP2,DONSON	37	104
3	mitotic DNA damage checkpoint	GO:0044773	1.39e-07	E2F1,CDC25C,PRKDC,GTSE1,CDK1,CCNB1,E2F8,FANCD2,CDK2,CNOT11,CLSPN,AURKA,TICRR,CHEK2,CASP2,STK33,PCNA,EME1,XPC,HMGA2,RPL26,E2F7,SYF2,CDKN1B,CCND1,FOXN3,BLM,MAP3K20,BAX,TAOK3,CNOT9,TRIAP1,MSH2,TFDP2,DONSON	35	100
3	regulation of cell cycle G2/M phase transition	GO:1902749	1.48e-07	PSMD9,CDC6,USP47,TPX2,AURKB,CDC25C,GTSE1,CDK1,CCNB1,NEK2,ORC1,DTL,CDK2,FBXO5,PLK1,CENPF,KIF14,CHEK1,CLSPN,HMMR,AURKA,BRCA1,TICRR,ATAD5,PLK4,CDC7,AKAP9,PSMD6,CEP152,PSMA6,DBF4B,PPP2R1A,PSME2,CDC25A,HAUS8,PAXIP1,HSP90AA1,VPS4B,FZR1,HMGA2,SYF2,SDCCAG8,CCND1,CEP192,NDE1,FOXN3,BLM,TAOK3,CEP135,PSME1,RAD21,HAUS1,ALMS1,PSMB5,SMARCD3,YWHAG,DONSON,PSMC2,NPM1	59	212
3	regulation of DNA replication	GO:0006275	1.68e-07	NUCKS1,CDC6,ESCO2,E2F8,FBXO5,CCNA2,DBF4,METTL4,DNA2,TICRR,ATAD5,CDC7,CHEK2,BRCA2,TIMELESS,GMNN,ATRX,STN1,CDT1,RFC3,RFC2,DBF4B,PCNA,PPP2R1A,CCDC88A,RFC4,DACH1,CHTF18,E2F7,FAF1,RFC5,BLM,TNFAIP1,KAT7,KCTD13,DONSON	36	105
3	signal transduction by p53 class mediator	GO:0072331	8.24e-07	E2F1,FOXM1,TPX2,AURKB,CDC25C,HIPK1,GTSE1,CDK1,CCNB1,E2F8,EXO1,MAPKAPK5,CDK2,CNOT11,CHEK1,MAPK11,BRIP1,AURKA,HIPK2,DNA2,BRCA1,CHEK2,BRCA2,RHNO1,CASP2,E2F2,ATRX,RFC3,RFC2,PCNA,NUAK1,PPP1R13L,RFC4,PAXIP1,DYRK2,RPL26,E2F7,BCL2,SPRED1,RPA3,RFC5,PMAIP1,CDKN1B,RPL5,BLM,BAX,RBBP8,CSNK2A1,CNOT9,RPS6KA6,RPL11,KDM1A,TRIAP1,TBP,RMI2,TOPORS,KMT5A,MSH2,PRKAG2,TFDP2,PIN1,KAT5,PRKAB2,TTC5,WWOX,TAF1	66	258
3	regulation of G2/M transition of mitotic cell cycle	GO:0010389	8.28e-07	PSMD9,CDC6,USP47,TPX2,AURKB,CDC25C,CDK1,CCNB1,NEK2,ORC1,DTL,CDK2,FBXO5,PLK1,CENPF,KIF14,CHEK1,CLSPN,HMMR,AURKA,BRCA1,TICRR,PLK4,CDC7,AKAP9,PSMD6,CEP152,PSMA6,DBF4B,PPP2R1A,PSME2,CDC25A,HAUS8,HSP90AA1,VPS4B,HMGA2,SYF2,SDCCAG8,CCND1,CEP192,NDE1,FOXN3,BLM,TAOK3,CEP135,PSME1,RAD21,HAUS1,ALMS1,PSMB5,SMARCD3,YWHAG,DONSON,PSMC2	54	197
3	signal transduction in response to DNA damage	GO:0042770	1.07e-06	E2F1,FOXM1,CDC25C,PRKDC,GTSE1,CDK1,CCNB1,E2F8,DTL,CDK2,CNOT11,PLK1,CHEK1,AURKA,HIPK2,BRCA1,CHEK2,BRCA2,CASP2,STK33,ATRX,PCNA,PAXIP1,GRB2,FZR1,CDC5L,RPL26,E2F7,SPRED1,PMAIP1,CDKN1B,BAX,CNOT9,RPS6KA6,KDM1A,TRIAP1,KMT5A,TFDP2,KAT5	39	126
3	signal transduction involved in DNA damage checkpoint	GO:0072422	2.07e-06	E2F1,CDC25C,PRKDC,GTSE1,CDK1,CCNB1,E2F8,DTL,CDK2,CNOT11,PLK1,CHEK1,AURKA,BRCA1,CHEK2,CASP2,PCNA,FZR1,CDC5L,RPL26,E2F7,CDKN1B,BAX,CNOT9,TRIAP1,TFDP2	26	71
3	signal transduction involved in DNA integrity checkpoint	GO:0072401	2.07e-06	E2F1,CDC25C,PRKDC,GTSE1,CDK1,CCNB1,E2F8,DTL,CDK2,CNOT11,PLK1,CHEK1,AURKA,BRCA1,CHEK2,CASP2,PCNA,FZR1,CDC5L,RPL26,E2F7,CDKN1B,BAX,CNOT9,TRIAP1,TFDP2	26	71
4	protein localization to mitochondrion	GO:0070585	2.39e-06	FZD5,UBE2L3,CALM3,E2F1,GRPEL2,DNAJC19,DNM1L,NPEPPS,HK1,TIMM17B,HSP90AA1,HUWE1,SREBF1,DNAJA1,BCL2,ROMO1,PMPCB,TIMM8B,PMAIP1,YWHAB,TIMM29,SLC25A6,BAX,AIFM1,UBE2D3,BCS1L,SAE1,CALM1,BMF,BAP1,MAPK8,HSPA1L,BNIP3L,BAG4,TFDP2,YWHAG,TOMM34,PINK1,TOMM20,ATG13,VPS11,NDUFA13	42	144
